# Viroscope: plant viral diagnosis from NGS data using biologically-informed genome assembly coverage

**DOI:** 10.1101/2022.09.14.507814

**Authors:** Sandro L. Valenzuela, Tomás Norambuena, Verónica Morgante, Francisca García, Juan C. Jiménez, Carlos Núñez, Ignacia Fuentes, Bernardo Pollak

## Abstract

Next-generation sequencing (NGS) methods are transforming our capacity to detect pathogens and perform disease diagnosis. Although sequencing advances have enabled accessible and point-of-care NGS, data analysis pipelines have yet to provide robust tools for precise and certain diagnosis, particularly in cases of low sequencing coverage. Lack of standardized metrics and harmonized detection thresholds confound the problem further, impeding the adoption and implementation of these solutions in real-world applications. In this work, we tackle these issues and propose biologically-informed viral genome assembly coverage as a method to improve diagnostic certainty. We use the identification of viral replicases, an essential function of viral life cycles, to define genome coverage thresholds in which biological functions can be described. We validate the analysis pipeline, Viroscope, using field samples, synthetic and published datasets and demonstrate that it provides sensitive and specific viral detection. Furthermore, we developed Viroscope.io a web-service to provide on-demand NGS data viral diagnosis to facilitate adoption and implementation by phytosanitary agencies to enable precise viral diagnosis.
