## Supplementary Tables for "Viroscope: plant viral diagnosis from NGS data using biologically-informed genome assembly coverage": Table 1.XLSX

### Sheet: Hoja 1
Table S1. Summary of all datasets surveyed in this study
Group	Panel used	Dataset	Type	Origin	Reads	Type	Subsampling	(Sub)Sets
Field Samples	Pavium panel I / II	SD-L1	Illumina	In-house	18022713	PE, 150bp	6 depths of sequencing x10	61
		SD-L2	Illumina	In-house	17540876	PE, 150bp	6 depths of sequencing x10	61
		SD-S1	Illumina	In-house	20708096	PE, 150bp	6 depths of sequencing x10	61
		SD-S2	Illumina	In-house	22327977	PE, 150bp	6 depths of sequencing x10	61
	Pavium panel II	SS-L1	Illumina	In-house	16323889	PE, 100bp	-	1
		SS-L2	Illumina	In-house	14963196	PE, 100bp	-	1
		SS-S1	Illumina	In-house	15297540	PE, 100bp	-	1
		SS-S2	Illumina	In-house	15428413	PE, 100bp	-	1
Simulated	Pavium panel I	Synab	Illumina	In-house	20000000	PE, 150bp	6 depths of sequencing x10	60
		Synhom	Illumina	In-house	20000000	PE, 150bp	6 depths of sequencing x10	60
		Mut	Illumina	In-house	20000000	PE, 150bp	6 mutation rates at 10M reads x 10	60
		Cva	Illumina	In-house	20000000	PE, 150bp	12 depths of sequencing x 6 viral abundances x10	720
		Lchv1	Illumina	In-house	20000000	PE, 150bp	12 depths of sequencing x 6 viral abundances x10	720
Viromock	Viromock panel	V1	Illumina	Public	21703434	PE, 150bp	-	1
		V2	Illumina	Public	21756961	PE, 150bp	-	1
		V3	Illumina	Public	24526416	PE, 150bp	-	1
		V4	Illumina	Public	10054658	PE, 75bp	-	1
		V5	Illumina	Public	31277475	SE, 50bp	-	1
		V6	Illumina	Public	31327327	SE, 50bp	-	1
		V7	Illumina	Public	1904369	PE, 301bp	-	1
		V8	Illumina	Public	65177	PE, 301bp	-	1
		V9	Illumina	Public	5259903	PE, 151bp:84bp	-	1
		V10	Illumina	Public	24573681	SE, 75bp	-	1
SmallRNA	SmallRNA panel	R1	Illumina	Public	53921012	PE, 100bp	-	1
		R2	Illumina	Public	97896223	SE, 36bp	-	1
		R3	Illumina	Public	32497945	SE, 24bp	-	1
Nanopore	Nanopore panel	N1	ONT	Public	1567476	ONT, 455.3bp	-	1
		N2	ONT	Public	1445021	ONT, 438.6bp	-	1
		N3	ONT	Public	1140049	ONT, 453.5bp	-	1
		N4	ONT	Public	1146691	ONT, 320.1bp	-	1
		N5	ONT	Public	1239910	ONT, 442.7bp	-	1
		N6	ONT	Public	1290010	ONT, 367.6bp	-	1
		N7	ONT	Public	1109307	ONT, 375.4bp	-	1
		N8	ONT	Public	1934615	ONT, 529.7bp	-	1
		N9	ONT	Public	1707512	ONT, 530.0bp	-	1
		N10	ONT	Public	1679262	ONT, 502.1bp	-	1
		N11	ONT	Public	865252	ONT, 375.2bp	-	1
		N12	ONT	Public	668443	ONT, 304.4bp	-	1
		N13	ONT	Public	1005366	ONT, 360.3bp	-	1
		N14	ONT	Public	936278	ONT, 330.6bp	-	1
		N15	ONT	Public	57762	ONT, 3,300.7bp	-	1
		N16	ONT	Public	5036	ONT, 3,221.8bp	-	1
		N17	ONT	Public	125042	ONT, 5,080.0bp	-	1
		N18	ONT	Public	76555	ONT, 2,243.5bp	-	1
		N19	ONT	Public	2036598	ONT, 846.8bp	-	1
