## Supplementary Tables for "Viroscope: plant viral diagnosis from NGS data using biologically-informed genome assembly coverage": Table 2.XLSX

### Sheet: Hoja 1
Table S2. General distribution of reads in synthetic NGS data
Type	Percentage	Number of Reads
Virus	3	600000
Plant (P. avium)	75	15000000
Human	2	400000
Bacteria (E. coli)	15	3000000
Random	5	1000000
Virus percentage is based on empirical distribution of samples L1, L2, S1, S2, which together yielded 3% of viral reads (average using Minimap2, Kraken2 and Centrifuge in the read assignment). Percentages of plant, human and bacteria reads are based on the same criterium. Random reads were generated to fulfill a total of 20 million reads.
