## Supplementary Tables for "Viroscope: plant viral diagnosis from NGS data using biologically-informed genome assembly coverage": Table 3.XLSX

### Sheet: Hoja 1
Table S3. Pavium panel-I and viral reads distribution in synthetic data
						Synab		Synhom
Virus name	Abbreviation	Tax ID	Length (bp)	Segments	NCBI Accesssions	Percentage	#Reads	Percentage	#Reads
Apple chlorotic leaf spot virus	ACLSV	12175	7555	1	NC_001409.1	0	0	9.09	54546
Apple mosaic virus	ApMV	12319	8511	3	NC_003464.1, NC_003465.1, NC_003480.1	0	0	9.09	54546
Cherry green ring mottle virus	CGRMV	65467	8372	1	NC_001946.1	0.05	300	9.09	54546
Cherry necrotic rusty mottle virus	CNRMV	129143	8432	1	NC_002468.1	0.38	2280	9.09	54546
Cherry virus A	CVA	42882	7383	1	NC_003689.1	41.63	249780	9.09	54546
Little cherry virus 1	LChV-1	217686	16934	1	NC_001836.1	0	0	9.09	54546
Little cherry virus 2	LChV-2	154339	15045	1	NC_005065.1	0	0	9.09	54546
Plum bark necrosis stem pitting associated virus	PBNSPaV	675077	14214	1	NC_009992.1	0	0	9.09	54546
Plum pox virus	PPV	12211	9741	1	NC_001445.1	0	0	9.09	54546
Prune dwarf virus	PDV	33760	8096	3	NC_008039.1, NC_008037.1, NC_008038.1	22.4	134400	9.09	54546
Prunus necrotic ringspot virus	PNRSV	37733	7880	3	NC_004362.1, NC_004363.1, NC_004364.1	35.54	213240	9.09	54546
Synab percentages are based on empirical distribution of viruses in samples SD-L1, SD-L2, SD-S1, SD-S2, which together yielded a total of 3% of viral reads (average percentages using Minimap2, Kraken2 and Centrifuge in the read assignment), that is, a total of 600K reads in a sample of 20M reads. Synhom percentages are based on an homogeneous distribution of reads. Lengh is reported as the total …
