## Supplementary Tables for "Viroscope: plant viral diagnosis from NGS data using biologically-informed genome assembly coverage": Table 4.XLSX

### Sheet: Hoja 1
Table S4. External datasets and viruses to be detected
Group	Reference	Purpose	Dataset	Name	Read Length/Ave	Total Reads	Virus to be detected	Abbreviation	Tax ID	Length (bp)	Segments	NCBI Accession(s) used
Viromock	Tamisier et al. 2021	Different viral concentration (CTV strains)	Dataset_1	V1	PE, 150bp	21703434	Citrus tristeza virus	CTV	12162	19296	1	NC_001661.1
							Citrus vein enation virus	CVEV	1301220	5983	1	NC_021564.1
		Mutation present in different frequencies (CTV haplotypes)	Dataset_2	V2	PE, 150bp	21756961	Citrus tristeza virus	CTV	12162	19296	1	NC_001661.1
							Citrus vein enation virus	CVEV	1301220	5983	1	NC_021564.1
		Different viral concentration (at the species level) + Non complete virus genome coverage (GRSPaV, GLRaV2 and GRVFV)	Dataset_3	V3	PE, 150bp	24526416	Grapevine leafroll-associated virus 2	GRLaV2	64003	16494	1	NC_007448.1
							Grapevine Rupestris stem pitting associated virus	GRSPaV	196400	8744	1	NC_001948.1
							Grapevine rupestris vein feathering virus	GRVFV	204933	6730	1	NC_034205.1
		Viroids with very similar sequence (GYSVd1 and GYSVd2)	Dataset_4	V4	PE, 75bp	10054658	Grapevine red blotch-associated	GRBaV	1381007	3206	1	NC_022002.1
							Grapevine Rupestris stem pitting associated virus	GRSPaV	196400	8744	1	NC_001948.1
		Mix of recombinant and parental viral PVY strains	Dataset_5	V5	SE, 50bp	31277475	Potato virus Y	PVY	12216	9699	1	AJ889867.1
		New PVY strain	Dataset_6	V6	SE, 50bp	31327327	Potato virus Y	PVY	12216	9699	1	AJ889867.1
		Complete genome + defective form of TSWV	Dataset_7	V7	PE, 301bp	1904369	Tomato spotted wilt virus	TSWV	1933298	16634	3	NC_002052.1, NC_002050.1, NC_002051.1
		Cryptic mitovirus virus + low mitovirus concentration	Dataset_8	V8	PE, 301bp	65177	Pelargonium flower break virus	PFBV	35291	3923	1	NC_005286.1
		Concentration of different PiVB genomic segments	Dataset_9	V9	PE, 151bp:84bp	5259903	Pistacia emaravirus	PiVB	2507689	18823	8	MH727572.1, MH727573.1, MH727574.1, MH727575.1, MH727576.1, MH727577.1, MH727578.1, MH727579.1
		New PBNSPaV strain	Dataset_10	V10	SE, 75bp	24573681	Plum bark necrosis and stem pitting-associated virus	PBNSPaV	675077	14214	1	NC_009992.1
		Artificial sets for detection of isolates	Dataset_11	V11	PE, 150bp	48578	Pepino mosaic virus	PepMV	112229	6410	1	NC_027006.1
			Dataset_12	V12	PE, 150bp	48222	Cassava mosaic virus	CMV	10817	5503	2	NC_001467.1, NC_001468.1
			Dataset_13	V13	PE, 150bp	47240	Banana streak virus	BSV	69577	7722	1	NC_008018.1
			Dataset_14	V14	PE, 150bp	52333	Potato virus Y	PVY	12216	9699	1	AJ889867.1
			Dataset_15	V15	PE, 150bp	48504	Eggplant mottled dwarf virus	EMDV	488317	13100	1	NC_025389.1
			Dataset_16	V16	PE, 150bp	49980	Bell pepper endornavirus	BPEV	354328	14714	1	NC_039216.1
			Dataset_17	V17	PE, 150bp	49513	Little cherry virus 1	LChV-1	217686	16934	1	NC_001836.1
			Dataset_18	V18	PE, 150bp	46917	Barley yellow dwarf virus	BYDV	12037	5707	1	MZ501224.1
SmallRNA	Jo et al. 2017	Study of the pepper virome	SRR1123893.2	R1	PE, 100bp	53921012	Aphid lethal paralysis virus	ALPV	209529	9812	1	NC_004365.1
							Bell pepper endornavirus	BPEV	354328	14714	1	NC_039216.1
							Cotton leaf curl virus	CLCuV	53010	2753	1	NC_031760.1
							Croton yellow vein mosaic virus	CYVMV	207697	2757	1	NC_004300.1
							Gaillardia latent virus	GalLV	1468172	8659	1	NC_023892.1
							Pea streak virus	PeSV	157777	8041	1	NC_027527.1
							Pepper leaf curl Bangladesh virus	PepLCBV	223305	2753	1	NC_004192.1
							Pepper leaf curl virus betasatellite	PepLCVB	436242	1361	1	NC_010235.1
							Tobacco vein clearing virus	TVCV	107324	7767	1	NC_003378.1
							Tomato leaf curl Bangladesh betasatellite	ToLCBDB	885379	1371	1	NC_014594.1
							Tomato leaf curl Gujarat virus	ToLCGV	219299	5445	2	NC_004558.1, NC_004559.1
							Tomato leaf curl virus	ToLCJoV	28350	2766	1	NC_003896.1
							Tomato leaf curl Ranchi virus	ToLCRnV	938276	2762	1	NC_016965.1
	Jo et al. 2016	Analysis using a plant transcriptome to identify viruses	SRR1269627.2	R2	SE, 36bp	97896223	Apple green crinkle associated virus	AGCaV	1211388	9266	1	NC_018714.1
							Apple stem grooving virus	ASGV	28347	6496	1	NC_001749.2
							Apple stem pitting virus	ASPV	35350	9332	1	NC_003462.2
							Prunus virus T	PrVT	1472425	6835	1	NC_024686.1
	Barrero et al. 2017	Study of small RNAs produced by Dicer-like enzymes as a defense strategy of a plant when infected by a virus	SRR3680863.1	R3	SE, 24bp	32497945	Grapevine fleck virus	GFkV	103722	7564	1	NC_003347.1
							Grapevine leafroll-associated virus 3	GLRaV-3	55951	18478	1	MH796136.1
							Grapevine Rupestris stem pitting associated virus	GRSPaV	196400	8744	1	NC_001948.1
							Grapevine virus B	GVB	35289	7599	1	NC_003602.1
							Hop stunt viroid	HSVd	12893	302	1	NC_001351.1
Nanopore	Della-Bartola et al. 2020	Report describing the use of Oxford Nanopore’s MinION to detect and genotype potato viruses	SRR11431596	N1	ONT, 455.3bp	1567476	Potato virus Y	PVY	12216	9699	1	AJ889867.1
			SRR11431597	N2	ONT, 438.6bp	1445021	Potato virus Y	PVY	12216	9699	1	AJ889867.1
			SRR11431603	N3	ONT, 453.5bp	1140049	Potato virus S	PVS	12169	8499	1	MF418030.1
							Potato virus X	PVX	12183	6435	1	KR605396.1
							Potato virus Y	PVY	12216	9699	1	AJ889867.1
			SRR11431604	N4	ONT, 320.1bp	1146691	Potato leafroll virus	PLRV	12045	5884	1	AY138970.1
			SRR11431605	N5	ONT, 442.7bp	1239910	Potato virus Y	PVY	12216	9699	1	AJ889867.1
			SRR11431606	N6	ONT, 367.6bp	1290010	Potato virus Y	PVY	12216	9699	1	AJ889867.1
			SRR11431608	N7	ONT, 375.4bp	1109307	Potato virus Y	PVY	12216	9699	1	AJ889867.1
			SRR11431609	N8	ONT, 529.7bp	1934615	Potato virus Y	PVY	12216	9699	1	AJ889867.1
			SRR11431610	N9	ONT, 530.0bp	1707512	Potato virus Y	PVY	12216	9699	1	AJ889867.1
			SRR11431611	N10	ONT, 502.1bp	1679262	Potato virus Y	PVY	12216	9699	1	AJ889867.1
			SRR11431612	N11	ONT, 375.2bp	865252	Potato virus S	PVS	12169	8499	1	MF418030.1
							Potato virus X	PVX	12183	6435	1	KR605396.1
							Potato virus Y	PVY	12216	9699	1	AJ889867.1
			SRR11431613	N12	ONT, 304.4bp	668443	Potato leafroll virus	PLRV	12045	5884	1	AY138970.1
			SRR11431614	N13	ONT, 360.3bp	1005366	Potato virus Y	PVY	12216	9699	1	AJ889867.1
			SRR11431615	N14	ONT, 330.6bp	936278	Potato virus Y	PVY	12216	9699	1	AJ889867.1
	Leiva et al. 2020	Report the genome sequence of a virus based on ONT	SRR10491394	N15	ONT, 3,300.7bp	57762	Sri Lankan cassava mosaic virus	SLCMV	161378	5466	2	AJ314737.1, AJ314738.1
	Boykin et al. 2018	Identification of genomes of viruses affecting crops in sub-Saharan Africa	KE	N16	ONT, 3,221.8bp	5036	African cassava mosaic virus	CMV	10817	5503	2	NC_001467.1, NC_001468.1
			TZ	N17	ONT, 5,080.0bp	125042	East African cassava mosaic virus	EACMV	374778	5558	2	AJ717542.1, AJ704949.1
			UG	N18	ONT, 2,243.5bp	76555	African cassava mosaic virus	CMV	10817	5503	2	NC_001467.1, NC_001468.1
							East African cassava mosaic virus	EACMV	374778	5558	2	AJ717542.1, AJ704949.1
	Filloux et al. 2018	Detection and characterization of viruses infecting water yam plants	SRR7757921	N19	ONT, 846.8bp	2036598	Yam chlorotic necrosis virus	YCNMV	2175329	8261	1	NC_055491.1
							Yam mild mosaic virus	YMMV	87097	9538	1	NC_019412.1
							Dioscorea bacilliform RT virus	DBV	52996	7506	1	MF476845.1
All the 32 datasets sum up 41 different viruses to be detected. Lengh is reported as the total length in the case of viruses with multiple segments. In the case of viruses with multiple segments, proteins related to replication (e.g. replicase) are found in the first sequence of the accession list.
