## Supplementary Tables for "Viroscope: plant viral diagnosis from NGS data using biologically-informed genome assembly coverage": Table 5.XLSX

### Sheet: Hoja 1
Table S5. Clustering of isolates and Pavium panel-II
Virus name	Abbreviation	Cluster Representative	#Members	Members (Accessions)
Apple chlorotic leaf spot virus	ACLSV	LC533837.1	3	LC533837.1, MK929793.1, KX579122.1
		KU870524.1	2	KU870524.1, KM207212.1
		AB326225.1	1	AB326225.1
		KC935956.1	1	KC935956.1
		MZ126522.1	1	MZ126522.1
		MZ126504.1	1	MZ126504.1
		LC533838.1	2	MZ126519.1, LC533838.1
		MF678819.1	1	MF678819.1
		KJ522693.1	2	MK368727.1, KJ522693.1
		NC_001409.1	4	MZ126482.1, MZ126481.1, NC_001409.1, M58152.1
		MZ126509.1	1	MZ126509.1
		MZ126480.1	1	MZ126480.1
		KU960942.1	1	KU960942.1
		MZ126520.1	1	MZ126520.1
		AB326224.1	1	AB326224.1
		MZ126514.1	2	MZ126515.1, MZ126514.1
		MZ126495.1	1	MZ126495.1
		MZ126490.1	1	MZ126490.1
		MZ126486.1	1	MZ126486.1
		JN634761.1	6	KY310577.1, KY310576.1, KY310575.1, KY310574.1, JN634761.1, JN634760.1
		D14996.1	1	D14996.1
		MZ126517.1	2	MZ126524.1, MZ126517.1
		MZ126512.1	1	MZ126512.1
		MZ126526.1	1	MZ126526.1
		MZ126496.1	1	MZ126496.1
		AB326223.1	1	AB326223.1
		MN872427.1	1	MN872427.1
		MZ126518.1	2	MZ126518.1, LC475152.1
		MZ126511.1	1	MZ126511.1
		KU870525.1	1	KU870525.1
		MZ126506.1	3	MZ126513.1, MZ126510.1, MZ126506.1
		MZ126499.1	2	MZ126525.1, MZ126499.1
		MZ126494.1	1	MZ126494.1
		KX579123.1	1	KX579123.1
		MZ126484.1	13	MZ126488.1, MZ126487.1, MZ126484.1, MZ126483.1, MZ126479.1, MZ126478.1, MZ126477.1, MZ291920.1, LC522980.1, LC522979.1, LC522978.1, LC522977.1, LC522976.1
		MZ126521.1	1	MZ126521.1
		MZ126505.1	3	MZ126505.1, MZ126503.1, KX506849.1
		MZ126491.1	1	MZ126491.1
		MK599420.1	1	MK599420.1
		MZ126502.1	1	MZ126502.1
		MZ126493.1	1	MZ126493.1
		MZ126516.1	1	MZ126516.1
		LC522981.1	2	LC522981.1, KY310578.1
		MZ126498.1	1	MZ126498.1
		MZ126501.1	1	MZ126501.1
		MZ126508.1	2	MZ126508.1, MK929795.1
		MZ126507.1	1	MZ126507.1
		MZ126523.1	1	MZ126523.1
		MZ126500.1	1	MZ126500.1
		HE980332.1	1	HE980332.1
		MK929796.1	1	MK929796.1
		MZ126489.1	1	MZ126489.1
		MK929794.1	1	MK929794.1
		MZ126492.1	1	MZ126492.1
		MZ126497.1	1	MZ126497.1
		EU223295.1	1	EU223295.1
		MZ126485.1	1	MZ126485.1
		KC847061.1	1	KC847061.1
Apple mosaic virus	ApMV	NC_003464.1	4	MN822137.1, KY965060.1, KY883318.1, NC_003464.1
		MN822138.1	3	MN822138.1, KY965062.1, NC_003465.1
		KY883319.1	1	KY883319.1
		NC_003480.1	4	MN822139.1, KY971020.1, KY883320.1, NC_003480.1
Cherry green ring mottle virus	CGRMV	KY178276.1	2	KY178276.1, KY178275.1
		MZ148104.1	27	MZ148123.1, MZ148122.1, MZ148121.1, MZ148120.1, MZ148118.1, MZ148115.1, MZ148114.1, MZ148113.1, MZ148112.1, MZ148111.1, MZ148110.1, MZ148109.1, MZ148108.1, MZ148107.1, MZ148106.1, MZ148105.1, MZ148104.1, MZ148103.1, MZ148101.1, LC522993.1, LC522992.1, LC522991.1, LC522989.1, LC522988.1, KY178277.1, KC218931.2, JX501671.1
		LC522995.1	2	MZ148100.1, LC522995.1
		JX501670.1	3	MZ148117.1, KR820548.1, JX501670.1
		MZ148116.1	1	MZ148116.1
		NC_001946.1	3	MZ148102.1, NC_001946.1, AF017780.1
		LC522994.1	1	LC522994.1
		MZ148119.1	1	MZ148119.1
		LC522990.1	1	LC522990.1
		KY774448.1	1	KY774448.1
Cherry necrotic rusty mottle virus	CNRMV	LC522996.1	7	MZ220948.1, LC522998.1, LC522997.1, LC522996.1, KY310583.1, EU188439.1, EU188438.1
		MZ291919.1	10	MZ220946.1, MZ220943.1, MZ220939.1, MZ220937.1, MZ291919.1, MK834273.1, KY178274.1, KR820549.1, NC_002468.1, AF237816.1
		MZ220945.1	1	MZ220945.1
		MZ220949.1	6	MZ220949.1, MZ220944.1, MZ220941.1, MZ220940.1, MZ220936.1, KF030832.2
		MZ220947.1	1	MZ220947.1
		MZ220942.1	2	MZ220942.1, MZ220938.1
Cherry virus A	CVA	MZ291921.1	15	MZ291924.1, MZ291921.1, MK847264.1, KY510918.1, KY510915.1, KY510908.1, KY510896.1, KY510892.1, KY510884.1, KY510880.1, KY510870.1, KY510857.1, KY510855.1, KY510852.1, FN691959.1
		KY510862.1	4	LC523003.1, MK847263.1, KY510862.1, KY510859.1
		MZ291923.1	5	MZ291923.1, LC523017.1, LC523016.1, LC523010.1, KY510865.1
		KY510919.1	25	MZ291926.1, MZ291922.1, LC523018.1, LC523004.1, MH806869.1, KY445749.1, KY510919.1, KY510916.1, KY510914.1, KY510904.1, KY510890.1, KY510887.1, KY510883.1, KY510877.1, KY510876.1, KY510874.1, KY510873.1, KY510871.1, KY510868.1, KY510861.1, KY510860.1, KY510856.1, KY510846.1, KY286055.1, LC125634.1
		KY510864.1	1	KY510864.1
		KY510882.1	5	KY510889.1, KY510882.1, KY510879.1, KY510847.1, KY510845.1
		KY510851.1	1	KY510851.1
		KY510910.1	38	MZ291925.1, LC523014.1, LC523013.1, LC523011.1, LC523009.1, LC523005.1, LC523001.1, LC523000.1, LC522999.1, MK847265.1, LC437353.1, MF062119.1, MF062118.1, KY510917.1, KY510912.1, KY510911.1, KY510910.1, KY510907.1, KY510906.1, KY510903.1, KY510901.1, KY510900.1, KY510898.1, KY510894.1, KY510893.1, KY510888.1, KY510885.1, KY510881.1, KY510878.1, KY510875.1, KY510872.1, KY510869.1, KY510866.1, KY5…
		KY510913.1	13	LC523007.1, LC523002.1, KY510913.1, KY510905.1, KY510902.1, KY510899.1, KY510897.1, KY510895.1, KY510891.1, KY510886.1, KY510858.1, KY510854.1, KY510850.1
		KY510867.1	1	KY510867.1
		KY510863.1	1	KY510863.1
		KX370827.1	2	KY510909.1, KX370827.1
		LC523006.1	1	LC523006.1
		LC523015.1	3	LC523015.1, LC523012.1, LC523008.1
Little cherry virus 1	LchV-1	LC523021.1	1	LC523021.1
		MH300061.1	3	LC523020.1, LC523019.1, MH300061.1
		LC523024.1	10	MZ291927.1, LC523024.1, MN508820.1, MK895512.1, MK895511.1, MH300060.1, KX192367.1, KX192366.1, KR736335.1, KR080325.1
		LC523022.1	8	MZ291929.1, MN242218.1, MN242217.1, MN242216.1, MN242215.1, LC523022.1, EU715989.1, NC_001836.1
		MK895510.1	1	MK895510.1
		MK775591.1	5	MZ291928.1, MN242219.1, MK775591.1, LC523023.1, MG934545.1
		LN794218.1	1	LN794218.1
Little cherry virus 2	LchV-2	MW249042.1	4	MW249042.1, MW249041.1, LC523025.1, MF069043.2
		MW249043.1	1	MW249043.1
		LC523030.1	4	LC523030.1, LC523029.1, MK895513.1, MK803502.1
		NC_005065.1	2	NC_005065.1, AF531505.1
		LC523027.1	1	LC523027.1
		LC523026.1	1	LC523026.1
		LC523028.1	1	LC523028.1
		MG881767.1	1	MG881767.1
Plum bark necrosis stem pitting-associated virus	PBNSPaV	KC590347.1	1	KC590347.1
		LC523033.1	8	MZ221026.1, MN228561.1, LC523036.1, LC523035.1, LC523033.1, LC523039.1, KC590346.1, KC590345.1
		MZ221025.1	1	MZ221025.1
		LC523034.1	12	MZ221024.1, LC523037.1, LC523034.1, LC523038.1, KU240013.1, KJ792854.1, KJ792853.1, KJ792852.1, HG917400.1, KC590344.1, NC_009992.1, EF546442.1
		MW217574.1	1	MW217574.1
Prune dwarf virus	PDV	MT013233.1	29	MZ291947.1, MZ291944.1, MZ291941.1, MZ220991.1, MZ220990.1, MZ220989.1, MZ220988.1, MZ220987.1, MZ220986.1, MZ220985.1, MZ220984.1, MZ220983.1, MZ220982.1, MZ220981.1, MZ220980.1, MZ220979.1, MZ220978.1, MZ220977.1, MZ220976.1, MZ220975.1, MZ220974.1, MZ220973.1, MZ220972.1, MT013233.1, MK522387.1, MF078478.1, KY883327.1, KY883326.1, NC_008039.1
		MF078480.1	1	MF078480.1
		MZ220879.1	3	MZ220879.1, MZ220868.1, MZ220865.1
		MZ220878.1	2	MZ220878.1, MZ220877.1
		MF078479.1	1	MF078479.1
		MZ291948.1	24	MZ291948.1, MZ291945.1, MZ291942.1, MZ220884.1, MZ220883.1, MZ220882.1, MZ220881.1, MZ220880.1, MZ220875.1, MZ220873.1, MZ220872.1, MZ220871.1, MZ220870.1, MZ220869.1, MZ220867.1, MZ220866.1, MZ220864.1, MZ220863.1, MT013234.1, MK522388.1, KY883329.1, KY883328.1, NC_008037.1, AF277662.1
		MZ220998.1	25	MZ221014.1, MZ221013.1, MZ221012.1, MZ221011.1, MZ221010.1, MZ221009.1, MZ221008.1, MZ221007.1, MZ221006.1, MZ221005.1, MZ221004.1, MZ221001.1, MZ220999.1, MZ220998.1, MZ220996.1, MZ220995.1, MZ220994.1, MZ220993.1, MZ220992.1, MZ291949.1, MZ291946.1, MT013235.1, KY883331.1, KY883330.1, NC_008038.1
		MZ220876.1	1	MZ220876.1
		MK560342.1	5	MZ221003.1, MZ221002.1, MZ221000.1, MZ220997.1, MK560342.1
		MZ291943.1	1	MZ291943.1
Prunus necrotic ringspot virus	PNRSV	MN656196.1	10	MZ451046.1, MZ451041.1, MZ451038.1, MN656196.1, MN656193.1, MH727232.1, MH727231.1, MH727230.1, KT444702.1, NC_004363.1
		KY883323.1	26	MZ451031.1, MZ451030.1, MZ451029.1, MZ451028.1, MZ451024.1, MZ451019.1, MZ451018.1, MZ451017.1, MZ451016.1, MN656195.1, MN656192.1, MH727237.1, MH727236.1, MH727235.1, MH727234.1, MH727233.1, LC382449.1, MF198441.1, KY883333.1, KY883332.1, KY883323.1, KX650617.1, KT444701.1, JN416774.1, JN416771.1, NC_004362.1
		KY883334.1	16	MZ451045.1, MZ451044.1, MZ451043.1, MZ451037.1, MZ451036.1, MZ451035.1, MH727229.1, MH727228.1, LC382467.1, MF198442.1, KY883334.1, KY883324.1, KY883321.1, KX650618.1, JN416775.1, JN416772.1
		KY883335.1	13	MZ451063.1, MZ451062.1, MZ451061.1, MZ451051.1, MZ451048.1, MZ451047.1, MH730939.1, MH730938.1, MF198443.1, KY883335.1, KY883325.1, KY883322.1, JN416773.1
		NC_004364.1	12	MZ451064.1, MZ451056.1, MN656197.1, MN656194.1, MH730942.1, MH730941.1, MH730940.1, LC382468.1, KX650619.1, KT444703.1, JN416776.1, NC_004364.1
		MZ451050.1	1	MZ451050.1
Plum pox virus	PPV	JQ794501.1	1	JQ794501.1
		OK562685.1	19	OL765305.1, OK562685.1, OK562684.1, OK562683.1, OK562672.1, OK562671.1, MW675660.1, MW675659.1, MW675658.1, MH311859.1, MH311858.1, MH311857.1, MH311856.1, MH311855.1, MH311854.1, MH311853.1, KJ787006.1, HQ840518.1, HQ840517.1
		OK562686.1	3	OK562686.1, OK562682.1, OK562673.1
		OK562681.1	7	OK562681.1, OK562680.1, OK562679.1, OK562678.1, OK562677.1, OK562676.1, OK562675.1
		OK562674.1	1	OK562674.1
		MG736816.1	8	MG736816.1, MG736815.1, MG736814.1, MG736813.1, MG736812.1, KC020126.1, KC020125.1, KC020124.1
		MF447180.1	2	MF447180.1, MF447179.1
		DQ431465.1	1	DQ431465.1
		LC494690.1	131	MW251493.1, MZ440739.1, MZ440737.1, LC494717.1, LC494716.1, LC494715.1, LC494714.1, LC494713.1, LC494712.1, LC494711.1, LC494710.1, LC494709.1, LC494708.1, LC494707.1, LC494706.1, LC494705.1, LC494704.1, LC494703.1, LC494702.1, LC494701.1, LC494700.1, LC494699.1, LC494698.1, LC494697.1, LC494696.1, LC494695.1, LC494694.1, LC494693.1, LC494692.1, LC494691.1, LC494690.1, LC494689.1, LC494688.1, LC4…
		MK387313.1	5	MZ440740.1, MK387313.1, KC347608.1, JN596110.1, AY912055.1
		MK208990.1	307	MZ440741.1, MZ440738.1, MT613316.1, MN603426.1, MN603425.1, MN603419.1, MT495413.1, LC375132.1, LC375131.1, LC375130.1, LC375129.1, LC375128.1, LC375127.1, LC375126.1, LC375125.1, LC375124.1, LC375123.1, LC375122.1, LC375121.1, LC375120.1, LC375119.1, LC375118.1, LC375117.1, LC375116.1, LC375115.1, LC375114.1, LC375113.1, LC375112.1, LC375111.1, LC375110.1, LC375109.1, LC375108.1, LC375107.1, LC3…
Clustering of 1,011 sequences was performed using CD-HIT at 90% sequence identity.
