## Supplementary Tables for "Viroscope: plant viral diagnosis from NGS data using biologically-informed genome assembly coverage": Table 6.XLSX

### Sheet: Hoja 1
Table S6. List of viruses of Pavium panel-I and primers to perform RT-PCR internal
Virus name	Primer name	Primer seqs (5` to 3`)	Amplicon size (bp)
Apple chlorotic leaf spot virus	ACLSV_F	TTTCTGTTGGTGCTGATATTGCGCCTCAATCGTGGTCAAG	237
Apple chlorotic leaf spot virus	ACLSV_R	ACTTGCCTGTCGCTCTATCTTCGCGTTCGTACTGAAATCCG
Apple mosaic virus	ApMV_F	TTTCTGTTGGTGCTGATATTGCGTTACAGCCGAACAGCAAGC	202
Apple mosaic virus	ApMV_R	ACTTGCCTGTCGCTCTATCTTCACCGGTTCATCGACTGTTC
Cherry green ring mottle virus	CGRMV_F	CAAAGATGGTCGGGAAGGCT	181
Cherry green ring mottle virus	CGRMV_R	TTGGCACCTTCCACAACCTT
Cherry necrotic rusty mottle virus	CNRMV_F	TCCCGAAGAAGAAGACGACT	266
Cherry necrotic rusty mottle virus	CNRMV_R	CGTTTCAGATTCAGGCACCT
Cherry virus A	CVA_F	ACATCTGACTGCGAAACCAG	159
Cherry virus A	CVA_R	TGTTCGCTTGTACCCATCAC
Little cherry virus 1	LChV1_F	TGAGACCGAGTTCAGAGTCA	294
Little cherry virus 1	LChV1_R	ACACCACCAATTTCGCATCA
Little cherry virus 2	LChV2_F	TTTCTGTTGGTGCTGATATTGCACCTTTTCAACAGCCGCTCTT	259
Little cherry virus 2	LChV2_R	ACTTGCCTGTCGCTCTATCTTCTTATTCACACCCACCCACCG
Plum bark necrosis stem pitting associated virus	PBNSPaV_F	TTTCTGTTGGTGCTGATATTGCATTCCGTCGGCCGTTATACC	145
Plum bark necrosis stem pitting associated virus	PBNSPaV_R	ACTTGCCTGTCGCTCTATCTTCCCAGCCACAAACTTGAAGG
Prune dwarf virus	PDV_F	GACCGAATGTGCCCGTAAAAAG	195
Prune dwarf virus	PDV_R	TGAGTCCGTAGACACCATTAGAAAC
Prunus necrotic ringspot virus	PNRSV_F	CGACAGAGGCAGTGAAGTAC	137
Prunus necrotic ringspot virus	PNRSV_R	CTCCACCATCCCAATCCAAC
Plum pox virus	PPV_S	TTTCTGTTGGTGCTGATATTGCAAACGCCAAGGCAA	157
Plum pox virus	PPV_R	ACTTGCCTGTCGCTCTATCTTCCCAAGTGCCGAACATGTG
Phytoene desaturase 1 (PDS1)	PDS1_F	CCGTTGAAGGTCGTGATTGC	298
Phytoene desaturase 1 (PDS1)	PDS1_R	CAAACCGGCTGAACTCTCC
PDS1: plant constitutive gene as positive control
