## Supplementary Tables for "Viroscope: plant viral diagnosis from NGS data using biologically-informed genome assembly coverage": Table 7.XLSX

### Sheet: Sheet1
Table S7. Performance of pipeline on Viromock Datasets
			Number of assigned reads			VGAC			Replicase detection (80/80)			Replicase detection (90/90)
Dataset	Name	Abbreviation	C	K	M	C	K	M	C	K	M	C	K	M
Dataset_1	V1	BPEV	0	5	0	0	0	0	0	0	0	0	0	0
		BSV	0	2	0	0	0	0	0	0	0	0	0	0
		CTV	17555	19688	13246	0.962894	0.958126	0.704187	1	1	1	1	1	1
		CVEV	5545	5545	8070	0.991142	0.991142	0.985459	1	1	1	1	1	1
		GRLaV2	92	2	0	0	0	0	0	0	0	0	0	0
		GRSPaV	42	0	0	0	0	0	0	0	0	0	0	0
		GRVFV	1	0	0	0	0	0	0	0	0	0	0	0
		PBNSPaV	4	11	0	0	0	0	0	0	0	0	0	0
		PFBV	0	1	0	0	0	0	0	0	0	0	0	0
		PVY	8	8	12	0.0682545	0.0682545	0.042891	0	0	0	0	0	0
		PepMV	7	14	0	0	0	0	0	0	0	0	0	0
		PiVB	3	30	0	0	0	0	0	0	0	0	0	0
		TSWV	351	88	2	0	0	0	0	0	0	0	0	0
Dataset_2	V2	BPEV	0	5	0	0	0	0	0	0	0	0	0	0
		BSV	0	2	0	0	0	0	0	0	0	0	0	0
		CTV	70648	76874	59284	0.986318	0.992071	0.910914	1	1	1	1	1	1
		CVEV	5545	5545	8070	0.991142	0.991142	0.985459	1	1	1	1	1	1
		GRLaV2	92	1	0	0	0	0	0	0	0	0	0	0
		GRSPaV	42	0	0	0	0	0	0	0	0	0	0	0
		GRVFV	1	0	0	0	0	0	0	0	0	0	0	0
		PBNSPaV	4	11	0	0	0	0	0	0	0	0	0	0
		PFBV	0	1	0	0	0	0	0	0	0	0	0	0
		PVY	8	8	12	0.0682545	0.0682545	0.042891	0	0	0	0	0	0
		PepMV	7	14	0	0	0	0	0	0	0	0	0	0
		PiVB	3	30	0	0	0	0	0	0	0	0	0	0
		TSWV	351	88	2	0	0	0	0	0	0	0	0	0
Dataset_3	V3	CTV	2	2	0	0	0	0	0	0	0	0	0	0
		GRLaV2	270	217	54	0.234873	0.169152	0.0375288	1	0	0	1	0	0
		GRSPaV	157	162	58	0.232045	0.248628	0.077882	1	1	0	1	1	0
		GRVFV	825	645	148	0.598366	0.555572	0.162259	1	1	0	1	1	0
		PBNSPaV	1	0	0	0	0	0	0	0	0	0	0	0
		TSWV	20	2	0	0	0	0	0	0	0	0	0	0
Dataset_4	V4	CTV	2	0	0	0	0	0	0	0	0	0	0	0
		GRBaV	41523	41525	77560	1	1	1	1	1	1	1	1	1
		GRLaV2	13	5	4	0	0	0	0	0	0	0	0	0
		GRSPaV	2808	3058	2856	0.996569	0.996455	0.990279	1	1	1	1	1	1
		PBNSPaV	0	1	0	0	0	0	0	0	0	0	0	0
		PepMV	1	0	0	0	0	0	0	0	0	0	0	0
		PiVB	2	0	0	0	0	0	0	0	0	0	0	0
		TSWV	15	1	0	0	0	0	0	0	0	0	0	0
Dataset_5	V5	PVY	1856769	1343728	487614	0.952985	0.935973	0.885349	1	1	1	1	1	1
		PepMV	1	1	0.5	0	0	0	0	0	0	0	0	0
Dataset_6	V6	PVY	1794947	1286302	463601	0.914321	0.900711	0.804	1	1	1	1	1	1
		PepMV	1	1	0.5	0	0	0	0	0	0	0	0	0
Dataset_7	V7	BPEV	0	1	0	0	0	0	0	0	0	0	0	0
		CTV	2	1	0	0	0	0	0	0	0	0	0	0
		EMDV	0	1	0	0	0	0	0	0	0	0	0	0
		GRLaV2	1	0	0	0	0	0	0	0	0	0	0	0
		GRSPaV	1	0	0	0	0	0	0	0	0	0	0	0
		PBNSPaV	0	1	0	0	0	0	0	0	0	0	0	0
		PepMV	0	1	0	0	0	0	0	0	0	0	0	0
		PiVB	1	4	0	0	0	0	0	0	0	0	0	0
		TSWV	90010	90028	169338	0.993988	0.994529	0.993507	1	1	1	1	1	1
Dataset_8	V8	PFBV	33967	33981	55690	1	1	0.979607	1	1	1	1	1	1
		TSWV	1	1	0	0	0	0	0	0	0	0	0	0
Dataset_9	V9	BSV	1	1	0	0	0	0	0	0	0	0	0	0
		CTV	1	3	0	0	0	0	0	0	0	0	0	0
		GRLaV2	63	0	0	0	0	0	0	0	0	0	0	0
		GRSPaV	3	1	0	0	0	0	0	0	0	0	0	0
		PBNSPaV	0	1	0	0	0	0	0	0	0	0	0	0
		PiVB	56596	57915	54758	0.999841	0.999841	0.995006	1	1	1	1	1	1
		TSWV	36	9	0	0	0	0	0	0	0	0	0	0
Dataset_10	V10	GRLaV2	5	0	0	0	0	0	0	0	0	0	0	0
		PBNSPaV	50995	50575	21899.5	0.994372	0.993879	0.967778	1	1	1	1	1	1
		PiVB	2	1	0	0	0	0	0	0	0	0	0	0
		TSWV	20	1	0	0	0	0	0	0	0	0	0	0
For more details on the datasets and viruses, refer to Supplementary Table S4. Viruses that must be detected in the respective dataset are highlighted with bold font. VGAC: Virus genome assembly coverage. C: Centrifuge; K: Kraken2; M: Minimap2
