## Supplementary Tables for "Viroscope: plant viral diagnosis from NGS data using biologically-informed genome assembly coverage": Table 8.XLSX

### Sheet: Sheet1
Table S8. Performance of pipeline on SmallRNA Datasets
			Number of assigned reads			VGAC			Replicase detection (80/80)			Replicase detection (90/90)
Dataset	Name	Abbreviation	C	K	M	C	K	M	C	K	M	C	K	M
SRR1123893.2	R1	ALPV	51	49	36	0.136975	0.136975	0.119751	0	0	0	0	0	0
		ASGV	0	88	0	0	0	0	0	0	0	0	0	0
		ASPV	13	0	0	0	0	0	0	0	0	0	0	0
		BPEV	259	309	62	0.589303	0.572244	0.245548	1	1	0	1	1	0
		CLCuV	1049	1426	6	0.175082	0.335997	0.055939	0	0	0	0	0	0
		CYVMV	98	63	26	0.377584	0.35292	0.281828	0	0	0	0	0	0
		GFkV	0	12	0	0	0	0	0	0	0	0	0	0
		GLRaV-3	55	0	0	0	0	0	0	0	0	0	0	0
		GRSPaV	71	0	0	0	0	0	0	0	0	0	0	0
		GVB	0	3	0	0	0	0	0	0	0	0	0	0
		GalLV	90	100	13	0.0661739	0.0661739	0	1	1	0	1	1	0
		PeSV	56	2	9	0	0	0	0	0	0	0	0	0
		PepLCBV	10891	10937	7127	0.816564	0.829277	0.780603	1	1	1	1	1	1
		PepLCVB	138	127	50	0.767083	0.830272	0.770022	0	0	0	0	0	0
		PrVT	0	7	0	0	0	0	0	0	0	0	0	0
		TVCV	90	72	12	0.119737	0.126175	0.0651474	1	1	0	1	1	0
		ToLCBDB	68	66	37	0.603939	0.665208	0.770241	0	0	0	0	0	0
		ToLCGV	282	235	22	0.206428	0.157392	0.125253	1	1	1	0	0	0
		ToLCJoV	219	12	21	0.0524223	0.0437455	0	0	0	0	0	0	0
		ToLCRnV	2885	2890	788	0.560825	0.482621	0.489862	1	0	1	0	0	0
SRR1269627.2	R2	AGCaV	62	15	5	0.00669113	0	0	0	0	0	0	0	0
		ASGV	5700	3107	1386	0.143187	0.0948422	0.0383372	0	0	0	0	0	0
		ASPV	34	8	4	0.00664381	0	0	0	0	0	0	0	0
		GFkV	5	4	4	0	0	0	0	0	0	0	0	0
		GRSPaV	31	2	0	0	0	0	0	0	0	0	0	0
		HSVd	1	0	0	0	0	0	0	0	0	0	0	0
		PepLCVB	2	0	0	0	0	0	0	0	0	0	0	0
		PrVT	121	6	17	0	0	0	0	0	0	0	0	0
		ToLCBDB	4	0	0	0	0	0	0	0	0	0	0	0
SRR3680863.1	R3	GFkV	13784	0	0	0	0	0	0	0	0	0	0	0
		GLRaV-3	8	0	0	0	0	0	0	0	0	0	0	0
		GRSPaV	289	0	0	0	0	0	0	0	0	0	0	0
		GVB	39	0	0	0	0	0	0	0	0	0	0	0
		HSVd	93975	0	0	0	0	0	0	0	0	0	0	0
For more details on the datasets and viruses, refer to Supplementary Table S4. Viruses that must be detected in the respective dataset are highlighted with bold font. VGAC: Virus genome assembly coverage. C: Centrifuge; K: Kraken2; M: Minimap2
