## Supplementary Tables for "Viroscope: plant viral diagnosis from NGS data using biologically-informed genome assembly coverage": Table 9.XLSX

### Sheet: Sheet1
Table S9. Performance of pipeline on Nanopore Datasets
			Number of assigned reads			VGAC			Replicase detection (80/80)			Replicase detection (90/90)
Dataset	Name	Abbreviation	C	K	M	C	K	M	C	K	M	C	K	M
SRR11431596	N1	PVX	1	1	1	0	0	0	0	0	0	0	0	0
		PVY	7959	7723	7870	0.979379	0.979379	0.977936	1	1	1	1	1	1
		YMMV	1	1	0	0	0	0	0	0	0	0	0	0
SRR11431597	N2	PVY	7859	7768	7945	0.988349	0.99103	0.988659	1	1	1	1	1	1
SRR11431603	N3	PVS	19864	19551	19972	0.997764	0.997764	0.998	1	1	1	1	1	1
		PVX	71454	70148	72149	0.998446	0.998446	0.998446	1	1	1	1	1	1
		PVY	793	718	748	0.502526	0.51861	0.743891	1	1	1	1	1	1
SRR11431604	N4	PLRV	2489	2337	2421	0.867947	0.867947	0.867947	1	1	1	1	1	1
		PVY	1	1	1	0	0	0	0	0	0	0	0	0
SRR11431605	N5	PVS	1	1	1	0	0	0	0	0	0	0	0	0
		PVY	13329	12843	13425	0.980513	0.980617	0.980617	1	1	1	1	1	1
SRR11431606	N6	PVY	12622	12517	12794	0.975977	0.967316	0.975358	1	1	1	1	1	1
		YMMV	0	1	0	0	0	0	0	0	0	0	0	0
SRR11431608	N7	PVY	13355	12991	13425	0.979689	0.979586	0.979689	1	1	1	1	1	1
		YMMV	3	1	0	0	0	0	0	0	0	0	0	0
SRR11431609	N8	PVY	8067	7645	7967	0.994742	0.994845	0.994845	1	1	1	1	1	1
SRR11431610	N9	PVY	4232	4185	4241	0.978761	0.978761	0.978967	1	1	1	1	1	1
		YCNMV	1	0	0	0	0	0	0	0	0	0	0	0
SRR11431611	N10	PVY	3599	3624	3757	0.980204	0.980101	0.979482	1	1	1	1	1	1
SRR11431612	N11	PVS	13296	12872	13286	0.998117	0.998117	0.998117	1	1	1	1	1	1
		PVX	90244	86218	89714	0.998601	0.998601	0.997824	1	1	1	1	1	1
		PVY	1299	1188	1203	0.482112	0.49036	0.544077	1	1	1	1	1	1
SRR11431613	N12	PLRV	1477	1387	1434	0.272604	0.272604	0.272604	1	1	1	1	1	1
		PVS	1	1	1	0	0	0	0	0	0	0	0	0
SRR11431614	N13	PVX	1	1	1	0	0	0	0	0	0	0	0	0
		PVY	20853	19507	20359	0.968244	0.968863	0.968141	1	1	1	1	1	1
		YMMV	0	1	0	0	0	0	0	0	0	0	0	0
SRR11431615	N14	PVY	15158	13755	14925	0.975049	0.968038	0.974637	1	1	1	1	1	1
		YMMV	0	1	0	0	0	0	0	0	0	0	0	0
SRR10491394	N15	CMV	1	0	19	0	0	0.493912	0	0	1	0	0	1
		SLCMV	10122	10081	30087	0.997988	0.502561	0.997622	1	1	1	1	1	1
KE	N16	CMV	42	39	59	0.502453	0.501908	0.987461	1	1	1	1	1	1
		SLCMV	9	2	0	0	0	0	0	0	0	0	0	0
		YCNMV	0	1	0	0	0	0	0	0	0	0	0	0
TZ	N17	EACMV	1301	1275	2101	0.998201	0.997121	0.496042	1	1	0	1	1	0
		PVS	1	0	0	0	0	0	0	0	0	0	0	0
		SLCMV	2	0	0	0	0	0	0	0	0	0	0	0
UG	N18	CMV	821	788	1066	0.992913	0.992368	0.994003	1	1	1	1	1	1
		EACMV	397	366	566	0.988125	0.989025	0.990104	1	1	1	1	1	1
		SLCMV	8	0	0	0	0	0	0	0	0	0	0	0
SRR7757921	N19	PVS	2	0	0	0	0	0	0	0	0	0	0	0
		DBV	0	0	0	0	0	0	0	0	0	0	0	0
		YCNMV	3610	3815	7483	0.961869	0.911996	0.964411	1	1	1	1	1	1
		YMMV	6734	4070	10353	0.91623	0.916125	0.915601	1	1	1	1	1	1
For more details on the datasets and viruses, refer to Supplementary Table S4. Viruses that must be detected in the respective dataset are highlighted with bold font. VGAC: Virus genome assembly coverage. C: Centrifuge; K: Kraken2; M: Minimap2
